# Duck, duck, goose: Benchmark bird surveys help quantify counting errors and bias in a citizen-science database

**DOI:** 10.1101/2020.12.09.418145

**Authors:** W. Douglas Robinson, Tyler A. Hallman, Rebecca A. Hutchinson

**Author notes:** **Correspondence:** W. Douglas Robinson.

## Abstract

The growth of biodiversity data sets generated by citizen scientists continues to accelerate. The availability of such data has greatly expanded the scale of questions researchers can address. Yet, error, bias, and noise continue to be serious concerns for analysts, particularly when data being contributed to these giant online data sets are difficult to verify. Counts of birds contributed to eBird, the world’s largest biodiversity online database, present a potentially useful resource for tracking trends over time and space in species’ abundances. We quantified counting errors in a sample of 1406 eBird checklists by comparing numbers contributed by birders (N=246) who visited a popular birding location in Oregon, USA, with numbers generated by a professional ornithologist engaged in a long-term study creating benchmark (reference) measurements of daily waterbird counts. We focused on waterbirds, which are easily visible at this site. We evaluated potential predictors of count differences, including characteristics of contributed checklists, of each species, and of time of day and year. Count differences were biased toward undercounts, with more than 75% of counts being below the daily benchmark value. When only checklists that actually reported a species known to be present were included, median count errors were −29.1% (range: 0 to −42.8 %; N=20 species). Model sets revealed an important influence of each species’ reference count, which varied seasonally as waterbird numbers fluctuated, and of percent of species known to be present each day that were included on each checklist. That is, checklists indicating a more thorough survey of the species richness at the site also had, on average, lower counting errors. However, even on checklists with the most thorough species lists, counts were biased low and exceptionally variable in their accuracy. To improve utility of such bird count data, we suggest three strategies to pursue in the future. One is to assess additional options for analytically determining how to select checklists that have the highest probability of including less biased count data, as well as exploring options for correcting bias during the analysis stage. Another is to add options for users to provide additional information that helps analysts choose checklists, such as an option for users to tag checklists where they focused on obtaining accurate counts. We also recommend exploration of opportunities to effectively calibrate citizen-science bird count data by establishing a formalized network of marquis sites where dedicated observers regularly contribute carefully collected benchmark data.
