## Supplemental Table 1 for "Duck, duck, goose: Benchmark bird surveys help quantify counting errors and bias in a citizen-science database"

Supplemental Table 1A
Summary data excluding species non-detections (no eBird counts of zero)
Species	MeanPercentError	SDPercentError	MeanCountDifference	SDCountDifference	medianPercentError	medianCountDifference	N	IQRPercentError	IQRCountDifference	madPercentError	MAD/median	madCountDifference
American Coot	-6.279749657	62.26445414	-59.90495868	203.1130173	-11.67283494	-3	484	51.06189784	50.25	37.52341781	-3.214593371	22.239
American Wigeon	-11.76436408	165.9333089	-39.78390805	124.4599549	-40	-7	435	69.88372093	30.5	51.891	-1.297275	13.3434
Bufflehead	-19.77805819	58.07547391	-26.34558824	57.38751998	-31.66251557	-17	408	66.51991742	53	48.90076001	-1.544436983	35.5824
California Gull	9.316650604	87.40646568	-0.547008547	8.64680101	-5.263157895	-1	117	50	6	41.6168421	-7.907199999	4.4478
Canvasback	-15.99579367	51.37886797	-5.247619048	13.39519371	-17.9144385	-2	210	50	8	33.45949197	-1.867738806	4.4478
Cinnamon Teal	-5.715653529	93.49084478	-4.469306931	14.87552682	-18.51851852	-2	505	64.28571429	9	46.67444444	-2.52042	5.9304
Eared Grebe	-18.22723829	40.64801676	-2.590673575	5.730339219	-25	-1	193	50	4	37.065	-1.4826	2.9652
Gadwall	-31.93909764	54.40895596	-2.448598131	4.109890612	-41.17647059	-2	107	58.33333334	3.5	37.79176471	-0.9178	2.9652
Green-winged Teal	-9.496020768	138.8063246	-22.85918004	82.15305702	-42.30769231	-6	561	81.66666667	22	56.27929766	-1.330237945	13.3434
Hooded Merganser	-12.55624331	51.11642371	-1.393939394	3.893780724	-16.66666667	-1	231	50	3	45.89000001	-2.7534	2.9652
Lesser Scaup	-22.67095398	70.34916175	-27.43544858	49.83477846	-30.37974684	-10	457	63.63636364	45	45.04101266	-1.4826	25.2042
Mallard	-6.269353723	230.5474344	-31.10643564	61.39098948	-42.15384616	-15	808	70.21909828	54	47.77563613	-1.133363631	29.652
Northern Pintail	-15.61362548	103.6963043	-10.42696629	25.04036785	-42.85714286	-6	267	72.72727273	16.5	50.06181819	-1.168109091	10.3782
Northern Shoveler	-22.62977464	54.68977119	-149.3713528	291.4938673	-28.57142857	-54	754	55.68940917	276.25	41.27129776	-1.444495422	126.021
Pied-billed Grebe	-34.38327147	42.94215146	-3.192156863	3.678830862	-42.85714286	-3	255	49.35064935	4	35.3	-0.823666667	2.9652
Ring-billed Gull	-24.29824561	39.46132577	-1.578947368	2.56722482	-33.33333333	-1	19	50	2.5	49.42	-1.4826	1.4826
Ring-necked Duck	-14.04253929	107.1763172	-50.83742911	138.5707211	-28.57142857	-6	529	70.66666667	27	51.08117647	-1.787841176	14.826
Ruddy Duck	-22.7993322	94.39614251	-48.39247312	87.16956637	-28.57142857	-12	558	59.12667603	75.75	42.36	-1.4826	31.1346
Surf Scoter	-6.816361555	56.00621966	-1.217391304	3.365927599	0	0	46	50	3	49.42	#DIV/0!	1.4826
Wood Duck	-38.21846196	62.39671185	-17.89184061	23.37627551	-55.31914894	-11	527	63.33333333	29	43.33964848	-0.783447492	16.3086
					-29.13984708			59.82503598		44.60813042	-1.917075031
										6.211200305
Supplemental Table 1B
Summary data including species non-detections (zero counts in eBird included)
Species	MeanPercentError	SDPercentError	SD/mean	MeanCountDifference	SDCountDifference	medianPercentError	medianCountDifference	N
American Coot	-18.121659	66.0111308	-3.642665	-74.898917	215.549285	-19.803922	-6	554
American Wigeon	-31.825042	150.442263	-4.7271663	-40.367673	125.061827	-56.25	-8	563
Bufflehead	-27.906273	60.1461527	-2.1552915	-30.028634	59.2355762	-37.602459	-17	454
California Gull	-15.297695	89.48169	-5.8493579	-2.410596	9.17261978	-23.333333	-2	151
Canvasback	-36.083756	57.400827	-1.5907664	-6.9528986	13.4783851	-33.333333	-3	276
Cinnamon Teal	-29.773459	90.5482218	-3.0412396	-7.2684366	16.6042272	-42.857143	-3	678
Eared Grebe	-27.604849	46.3025987	-1.6773357	-3	5.6511489	-27.922078	-2	218
Gadwall	-67.776475	50.5429082	-0.7457294	-3.9070796	3.87530568	-100	-3	226
Green-winged Teal	-36.134928	123.662414	-3.4222405	-25.221384	79.3348215	-67.391304	-8	795
Hooded Merganser	-41.61992	58.682056	-1.4099512	-2.982659	4.30769314	-50	-3	346
Lesser Scaup	-40.606094	69.7586351	-1.7179351	-34.623529	52.6703692	-47.933884	-15	595
Mallard	-20.363447	215.116046	-10.563833	-33.376446	61.2895564	-54.43038	-16	951
Northern Pintail	-50.152296	89.8196524	-1.790938	-13.367257	36.3099809	-82.738095	-7	452
Northern Shoveler	-29.714277	56.7036921	-1.9082979	-160.95783	298.457505	-33.333333	-54	830
Pied-billed Grebe	-42.69772	45.6906815	-1.0700965	-3.4965753	3.68100753	-50	-3	292
Ring-billed Gull	-53.602151	48.3660747	-0.9023159	-2.7096774	2.68568487	-50	-3	31
Ring-necked Duck	-32.734472	101.214558	-3.0919868	-52.434911	139.715373	-50	-8	676
Ruddy Duck	-32.795675	91.8034928	-2.7992561	-50.560062	87.7855692	-36.363636	-14	641
Surf Scoter	-28.559211	63.0241986	-2.2067906	-1.9	3.31764671	-33.333333	-1	60
Wood Duck	-54.463118	60.0747617	-1.1030357	-18.88951	23.3460231	-75	-12	715
