## Supplemental Table 3 for "Duck, duck, goose: Benchmark bird surveys help quantify counting errors and bias in a citizen-science database"

Supplemental Table 3. Full mixed-effects model results to supplement the abbreviated list of top models reported in manuscript Table 2. DougCount2 = Ref2.
	(Intercept)	Diver	Sexually.Dichromatic	Doppelganger	Aggregated	DougCount	DougRichness	WaterbirdAbundance	StartDifference	time_observations_started	duration_minutes	number_observers	PercentRichness	I(PercentRichness^2)	I(DougCount^2)	I(DougRichness^2)	I(WaterbirdAbundance^2)	I(duration_minutes^2)	I(number_observers^2)	day_of_year	I(day_of_year^2)	df	logLik	BIC	delta	weight
DougCount2__PercentRichness	-0.279878968	NA	NA	NA	NA	-0.363093558	NA	NA	NA	NA	NA	NA	0.140056001	NA	0.052693644	NA	NA	NA	NA	NA	NA	7	-9751.26183	19564.95515	0	0.695960243
DougCount2__PercentRichness__duration_minutes	-0.277943923	NA	NA	NA	NA	-0.365182144	NA	NA	NA	NA	0.025793887	NA	0.136779437	NA	0.053081747	NA	NA	NA	NA	NA	NA	8	-9749.02484	19569.39995	4.444804312	0.075406266
DougCount2__PercentRichness__time_observations_started	-0.279610511	NA	NA	NA	NA	-0.361319222	NA	NA	NA	0.023744316	NA	NA	0.141648415	NA	0.052313797	NA	NA	NA	NA	NA	NA	8	-9749.161042	19569.67236	4.717207342	0.065804542
DougCount2__PercentRichness__Sexually.Dichromatic	-0.117796724	NA	+	NA	NA	-0.360553392	NA	NA	NA	NA	NA	NA	0.140329412	NA	0.052300933	NA	NA	NA	NA	NA	NA	8	-9749.396225	19570.14272	5.187574413	0.052013606
DougCount2__PercentRichness__day_of_year2	-0.346232933	NA	NA	NA	NA	-0.383576732	NA	NA	NA	NA	NA	NA	0.137467412	NA	0.055207481	NA	NA	NA	NA	0.026321448	0.052699877	9	-9745.046108	19570.36127	5.40612423	0.046629362
DougCount2__PercentRichness__DougRichness	-0.280564127	NA	NA	NA	NA	-0.358333733	-0.013618803	NA	NA	NA	NA	NA	0.13582436	NA	0.052216974	NA	NA	NA	NA	NA	NA	8	-9750.698056	19572.74638	7.791234928	0.01414944
DougCount2__PercentRichness__Aggregated	-0.313400165	NA	NA	NA	+	-0.364620181	NA	NA	NA	NA	NA	NA	0.139977672	NA	0.052899009	NA	NA	NA	NA	NA	NA	8	-9750.842909	19573.03609	8.080942266	0.012241373
DougCount2__PercentRichness__Diver	-0.303338098	+	NA	NA	NA	-0.362827972	NA	NA	NA	NA	NA	NA	0.140030514	NA	0.052680644	NA	NA	NA	NA	NA	NA	8	-9751.14568	19573.64163	8.686482761	0.009043544
DougCount2__PercentRichness__number_observers2	-0.27785863	NA	NA	NA	NA	-0.363803207	NA	NA	NA	NA	NA	0.049522741	0.138915283	NA	0.053135999	NA	NA	NA	-0.013705997	NA	NA	9	-9746.698881	19573.66682	8.711669979	0.008930368
DougCount2__PercentRichness__Doppelganger	-0.293615154	NA	NA	+	NA	-0.362750671	NA	NA	NA	NA	NA	NA	0.140031796	NA	0.052649164	NA	NA	NA	NA	NA	NA	8	-9751.207857	19573.76599	8.810837359	0.008498366
DougCount2__PercentRichness__StartDifference	-0.279644081	NA	NA	NA	NA	-0.362919418	NA	NA	0.002442433	NA	NA	NA	0.140448672	NA	0.05268259	NA	NA	NA	NA	NA	NA	8	-9751.240086	19573.83044	8.875295148	0.008228839
DougCount2__PercentRichness__WaterbirdAbundance2	-0.295917118	NA	NA	NA	NA	-0.356382404	NA	-0.020628799	NA	NA	NA	NA	0.140715054	NA	0.051698091	NA	0.018420491	NA	NA	NA	NA	9	-9747.758857	19575.78677	10.83162247	0.003094051
DougCount2__DougRichness	-0.342612201	NA	NA	NA	NA	-0.35055165	-0.053295701	NA	NA	NA	NA	NA	NA	NA	0.05110109	NA	NA	NA	NA	NA	NA	7	-9802.753559	19667.93861	102.9834579	3.02E-23
DougCount2__duration_minutes	-0.341740426	NA	NA	NA	NA	-0.373037965	NA	NA	NA	NA	0.041602724	NA	NA	NA	0.053616232	NA	NA	NA	NA	NA	NA	7	-9806.296073	19675.02364	110.0684862	8.74E-25
DougCount2__day_of_year2	-0.429038249	NA	NA	NA	NA	-0.392057892	NA	NA	NA	NA	NA	NA	NA	NA	0.055926244	NA	NA	NA	NA	0.017430969	0.066592928	8	-9802.651792	19676.65386	111.6987081	3.87E-25
DougCount2	-0.347613737	NA	NA	NA	NA	-0.3699016	NA	NA	NA	NA	NA	NA	NA	NA	0.052998644	NA	NA	NA	NA	NA	NA	6	-9812.087712	19677.68813	112.732979	2.31E-25
DougCount2__Sexually.Dichromatic	-0.195863856	NA	+	NA	NA	-0.367569012	NA	NA	NA	NA	NA	NA	NA	NA	0.052633301	NA	NA	NA	NA	NA	NA	7	-9810.460641	19683.35277	118.397622	1.36E-26
DougCount2__number_observers2	-0.344706072	NA	NA	NA	NA	-0.370551377	NA	NA	NA	NA	NA	0.056508519	NA	NA	0.053468009	NA	NA	NA	-0.015580029	NA	NA	8	-9806.555935	19684.46214	119.5069936	7.80E-27
DougCount2__StartDifference	-0.347945722	NA	NA	NA	NA	-0.370963309	NA	NA	-0.016610452	NA	NA	NA	NA	NA	0.053070314	NA	NA	NA	NA	NA	NA	7	-9811.079498	19684.59049	119.6353364	7.31E-27
DougCount2__time_observations_started	-0.348002156	NA	NA	NA	NA	-0.368747992	NA	NA	NA	0.015931278	NA	NA	NA	NA	0.052743971	NA	NA	NA	NA	NA	NA	7	-9811.15677	19684.74503	119.7898799	6.77E-27
DougCount2__Aggregated	-0.383671707	NA	NA	NA	+	-0.371556758	NA	NA	NA	NA	NA	NA	NA	NA	0.053222269	NA	NA	NA	NA	NA	NA	7	-9811.598398	19685.62829	120.673136	4.35E-27
DougCount2__Diver	-0.373191909	+	NA	NA	NA	-0.369595362	NA	NA	NA	NA	NA	NA	NA	NA	0.052983175	NA	NA	NA	NA	NA	NA	7	-9811.948611	19686.32871	121.3735613	3.07E-27
DougCount2__day_of_year	-0.347290209	NA	NA	NA	NA	-0.368862864	NA	NA	NA	NA	NA	NA	NA	NA	0.052930216	NA	NA	NA	NA	-0.004831433	NA	7	-9812.008157	19686.4478	121.4926545	2.89E-27
DougCount2__Doppelganger	-0.363966428	NA	NA	+	NA	-0.369473543	NA	NA	NA	NA	NA	NA	NA	NA	0.052943518	NA	NA	NA	NA	NA	NA	7	-9812.010464	19686.45242	121.4972672	2.88E-27
DougCount2__WaterbirdAbundance2	-0.362002	NA	NA	NA	NA	-0.35788019	NA	-0.032238334	NA	NA	NA	NA	NA	NA	0.0516551	NA	0.018264215	NA	NA	NA	NA	8	-9808.820192	19688.99066	124.0355085	8.10E-28
DougCount	-0.284201229	NA	NA	NA	NA	-0.171415951	NA	NA	NA	NA	NA	NA	NA	NA	NA	NA	NA	NA	NA	NA	NA	5	-9860.69338	19765.98068	201.0255315	1.55E-44
PercentRichness	-0.19550783	NA	NA	NA	NA	NA	NA	NA	NA	NA	NA	NA	0.147667063	NA	NA	NA	NA	NA	NA	NA	NA	5	-9881.195995	19806.98591	242.0307614	1.93E-53
PercentRichness2	-0.169633135	NA	NA	NA	NA	NA	NA	NA	NA	NA	NA	NA	0.145786995	-0.017659958	NA	NA	NA	NA	NA	NA	NA	6	-9877.606837	19808.72638	243.7712304	8.10E-54
DougRichness	-0.263199127	NA	NA	NA	NA	NA	-0.093786749	NA	NA	NA	NA	NA	NA	NA	NA	NA	NA	NA	NA	NA	NA	5	-9916.92136	19878.43664	313.4814907	5.90E-69
DougRichness2	-0.276822781	NA	NA	NA	NA	NA	-0.093166906	NA	NA	NA	NA	NA	NA	NA	NA	0.012707552	NA	NA	NA	NA	NA	6	-9915.92104	19885.35478	320.3996354	1.86E-70
WaterbirdAbundance2	-0.294858827	NA	NA	NA	NA	NA	NA	-0.119328069	NA	NA	NA	NA	NA	NA	NA	NA	0.036960652	NA	NA	NA	NA	6	-9919.185029	19891.88276	326.927613	7.10E-72
WaterbirdAbundance	-0.260215709	NA	NA	NA	NA	NA	NA	-0.066819731	NA	NA	NA	NA	NA	NA	NA	NA	NA	NA	NA	NA	NA	5	-9932.349112	19909.29214	344.336995	1.18E-75
null	-0.265883777	NA	NA	NA	NA	NA	NA	NA	NA	NA	NA	NA	NA	NA	NA	NA	NA	NA	NA	NA	NA	4	-9946.420478	19928.51609	363.5609441	7.88E-80
duration_minutes	-0.260371778	NA	NA	NA	NA	NA	NA	NA	NA	NA	0.034689313	NA	NA	NA	NA	NA	NA	NA	NA	NA	NA	5	-9942.535675	19929.66527	364.7101205	4.43E-80
Sexually.Dichromatic	-0.07598489	NA	+	NA	NA	NA	NA	NA	NA	NA	NA	NA	NA	NA	NA	NA	NA	NA	NA	NA	NA	5	-9942.956934	19930.50779	365.5526399	2.91E-80
day_of_year	-0.26470476	NA	NA	NA	NA	NA	NA	NA	NA	NA	NA	NA	NA	NA	NA	NA	NA	NA	NA	-0.031905045	NA	5	-9942.999121	19930.59216	365.6370137	2.79E-80
time_observations_started	-0.266852208	NA	NA	NA	NA	NA	NA	NA	NA	0.021650651	NA	NA	NA	NA	NA	NA	NA	NA	NA	NA	NA	5	-9944.761518	19934.11696	369.1618066	4.79E-81
number_observers2	-0.261566483	NA	NA	NA	NA	NA	NA	NA	NA	NA	NA	0.056828704	NA	NA	NA	NA	NA	NA	-0.015990076	NA	NA	6	-9940.806799	19935.1263	370.1711525	2.89E-81
duration_minutes2	-0.245103709	NA	NA	NA	NA	NA	NA	NA	NA	NA	0.051089951	NA	NA	NA	NA	NA	NA	-0.012983262	NA	NA	NA	6	-9940.872832	19935.25837	370.3032194	2.71E-81
Doppelganger	-0.313499432	NA	NA	+	NA	NA	NA	NA	NA	NA	NA	NA	NA	NA	NA	NA	NA	NA	NA	NA	NA	5	-9945.571416	19935.73675	370.781604	2.13E-81
Diver	-0.31264714	+	NA	NA	NA	NA	NA	NA	NA	NA	NA	NA	NA	NA	NA	NA	NA	NA	NA	NA	NA	5	-9945.832941	19936.2598	371.3046538	1.64E-81
StartDifference	-0.265970217	NA	NA	NA	NA	NA	NA	NA	-0.00873517	NA	NA	NA	NA	NA	NA	NA	NA	NA	NA	NA	NA	5	-9946.151198	19936.89632	371.9411675	1.19E-81
number_observers	-0.254871276	NA	NA	NA	NA	NA	NA	NA	NA	NA	NA	-0.013897373	NA	NA	NA	NA	NA	NA	NA	NA	NA	5	-9946.190971	19936.97586	372.0207136	1.15E-81
Aggregated	-0.249381831	NA	NA	NA	+	NA	NA	NA	NA	NA	NA	NA	NA	NA	NA	NA	NA	NA	NA	NA	NA	5	-9946.289603	19937.17313	372.2179772	1.04E-81
day_of_year2	-0.269589536	NA	NA	NA	NA	NA	NA	NA	NA	NA	NA	NA	NA	NA	NA	NA	NA	NA	NA	-0.030608636	0.004222432	6	-9942.960501	19939.43371	374.4785576	3.35E-82
